# Derivation of Genetically-Defined Murine Hepatoblastoma Cell Lines with Angiogenic Potential

**DOI:** 10.1101/2025.07.25.666764

**Authors:** Keyao Chen, Ahmet Toksoz, Colin Henchy, Jessica Knapp, Jie Lu, Sarangarajan Ranganathan, Huabo Wang, Edward V. Prochownik

**Author notes:** Co-Correspondence: EVP; HW.

## Abstract

**Background/Objectives:** Hepatoblastoma (HB) is the most common form of pediatric liver cancer, with the vast majority of these tumors evidence of mutation and/or deregulation of the oncogenic transcription factors β-catenin (B), YAP (Y) and NRF2 (N). HB research has been hampered by a paucity of established cell lines, particularly those bearing these molecular drivers. All combinations of B, Y and N (i.e. BY, BN, YN and BYN) are tumorigenic when over-expressed in murine livers but it has not been possible to establish cell lines from primary tumors. Recently, we found that concurrent Crispr-mediate targeting of the *Cdkn2a* tumor suppressor locus allows for such immor-talized cell lines to be generated with high fidelity.

**Methods:** We generated 5 immortalized cell lines from primary *Cdkn2a*-targeted BN and YN HBs and characterized their properties. Notably, 4 of the 5 retain their ability to grow as subcutaneous or pulmonary tumors in the immune-competent mice from which they originated. Most notably, when maintained under hypoxia conditions for as little as 2 days, BN cells reversibly up-regulated the expression of numerous endothelial cell (EC)-specific genes and ac-quired EC-like properties that benefited tumor growth.

**Conclusions:** The above approach is currently the only means by which HB cell lines with pre-selected, clinically relevant oncogenic drivers can be generated and the only ones that can be studied in immune-competent mice. Its generic nature should allow HB cell lines with other oncogenic drivers to be derived. A collection of such cell lines will be useful for studying tumor cell-EC trans-differentiation, interactions with the immune environment and drug sensitivities.

**Simple Summary:** Most hepatoblastomas (HB) are associated with aberrant expression of β-catenin (B), YAP (Y) and/or NRF2 (N) transcription factors and can be modeled in mice by over-expressing pairwise of triple combination of these. Virtually no human or murine HB cell lines exist that bear these mutations. We describe here an efficient way to generate cell lines from primary BN and YN tumors. Moreover, one of the BN lines shows a remarkable ability to trans-differentiate into endothelial cells under hypoxic conditions that may facilitate angiogenesis. These cell lines along with previousl-derived BN and BYN lines showed similar sensitivities to drugs commonly used to treat HB. Because the approach for cell line derivation we describe is quite general, it should allow for the generation of additional lines driven by less common factors. A collection of such permanent and well-characterized cell lines will facilitate studies that are difficult or impractical to perform *in vivo*.
