## Supplementary File 3. List of the unique subset of EC-specific genes expressed in normal murine livers (Figure 5B). These are likely expressed by live for "Derivation of Genetically-Defined Murine Hepatoblastoma Cell Lines with Angiogenic Potential"

### Sheet: Supplementary File 3
Supplementary File 3. List of the unique subset of EC-specific genes expressed in normal murine livers. These are likely expressed by liver sinuosoidal ECs (LSECs) that normally comprise 15-20% of the organ’s cellular mass
ensembl_gene	gene_symbol	entrez_gene
ENSMUSG00000026836	Acvr1	11477
ENSMUSG00000001930	Vwf	22371
ENSMUSG00000044086	Lmod3	320502
ENSMUSG00000094686	Ccl21a	18829
ENSMUSG00000027580	Helz2	229003
ENSMUSG00000003134	Tbc1d8	54610
ENSMUSG00000059810	Rgs3	50780
ENSMUSG00000016493	Cd46	17221
ENSMUSG00000025511	Tspan4	64540
ENSMUSG00000027533	Fabp5	16592
ENSMUSG00000032271	Nnmt	18113
ENSMUSG00000044033	Ccdc141	545428
ENSMUSG00000008305	Tle1	21885
ENSMUSG00000022098	Bmp1	12153
ENSMUSG00000039323	Igfbp2	16008
ENSMUSG00000042625	Safb2	224902
ENSMUSG00000040459	Arglu1	234023
ENSMUSG00000067288	Rps28	54127
ENSMUSG00000041571	Selenow	20364
ENSMUSG00000060032	H2aj	232440
ENSMUSG00000033955	Tnks1bp1	228140
ENSMUSG00000038374	Rbm8a	60365
ENSMUSG00000041203	Trir	68544
ENSMUSG00000057346	Apol9a	223672
ENSMUSG00000025492	Ifitm3	66141
ENSMUSG00000067212	H2-T23	15040
ENSMUSG00000039886	Tmem120a	215210
ENSMUSG00000010358	Ifi35	70110
ENSMUSG00000031917	Nip7	66164
ENSMUSG00000047446	Arl4a	11861
ENSMUSG00000028822	Tmem50a	71817
ENSMUSG00000038781	Stap2	106766
ENSMUSG00000001289	Pfdn5	56612
ENSMUSG00000020444	Guk1	14923
ENSMUSG00000020267	Hint1	15254
ENSMUSG00000030879	Mrpl17	27397
ENSMUSG00000002308	Cd320	54219
ENSMUSG00000023939	Mrpl14	68463
ENSMUSG00000002396	Ocel1	77090
ENSMUSG00000059518	Znhit1	70103
ENSMUSG00000038188	Scarf1	380713
ENSMUSG00000021040	Slirp	380773
ENSMUSG00000033379	Atp6v0b	114143
ENSMUSG00000024948	Map4k2	26412
ENSMUSG00000044052	Ccr10	12777
ENSMUSG00000021134	Srsf5	20384
ENSMUSG00000027236	Eif3j1	78655
ENSMUSG00000027566	Psma7	26444
ENSMUSG00000022338	Eny2	223527
ENSMUSG00000075486	Commd6	66200
ENSMUSG00000059278	Naa38	78304
ENSMUSG00000032198	Dock6	319899
ENSMUSG00000073676	Hspe1	15528
ENSMUSG00000016252	Atp5e	67126
ENSMUSG00000087687	Pet100	100503890
ENSMUSG00000021286	Zfyve21	68520
ENSMUSG00000039349	C130074G19Rik	226777
ENSMUSG00000048826	Dact2	240025
ENSMUSG00000061751	Kalrn	545156
ENSMUSG00000035642	Aamdc	66273
ENSMUSG00000042312	S100a13	20196
ENSMUSG00000029649	Pomp	66537
ENSMUSG00000048878	Hexim1	192231
ENSMUSG00000072772	Grcc10	14790
ENSMUSG00000018387	Shroom1	71774
ENSMUSG00000030122	Ptms	69202
ENSMUSG00000073889	Il11ra1	16157
ENSMUSG00000024427	Spry4	24066
ENSMUSG00000028108	Ecm1	13601
ENSMUSG00000032492	Pth1r	19228
ENSMUSG00000020614	Fam20a	208659
ENSMUSG00000001435	Col18a1	12822
ENSMUSG00000040462	Os9	216440
ENSMUSG00000078719	Msmp	100039672
ENSMUSG00000015093	Clic3	69454
ENSMUSG00000059974	Ntm	235106
ENSMUSG00000059743	Fdps	110196
ENSMUSG00000063888	Rpl7l1	66229
ENSMUSG00000034714	Ttyh2	117160
ENSMUSG00000070544	Top1	21969
ENSMUSG00000026755	Arpc5l	74192
ENSMUSG00000025147	Mob2	101513
ENSMUSG00000035530	Eif1	20918
ENSMUSG00000003814	Calr	12317
ENSMUSG00000020048	Hsp90b1	22027
ENSMUSG00000026864	Hspa5	14828
ENSMUSG00000024856	Cdk2ap2	52004
ENSMUSG00000039474	Wfs1	22393
ENSMUSG00000035021	Baz1a	217578
ENSMUSG00000022951	Rcan1	54720
ENSMUSG00000029657	Hsph1	15505
ENSMUSG00000071648	Rom1	19881
ENSMUSG00000025494	Sigirr	24058
ENSMUSG00000019505	Ubb	22187
ENSMUSG00000026209	Dnpep	13437
ENSMUSG00000064262	Gimap8	243374
ENSMUSG00000024097	Srsf7	225027
ENSMUSG00000055065	Ddx17	67040
ENSMUSG00000032525	Nktr	18087
ENSMUSG00000034120	Srsf2	20382
ENSMUSG00000027422	Rrbp1	81910
ENSMUSG00000027954	Efna1	13636
ENSMUSG00000071647	Eml3	225898
ENSMUSG00000019471	Cdc37	12539
ENSMUSG00000020092	Pald1	27355
ENSMUSG00000027649	Ctnnbl1	66642
ENSMUSG00000059208	Hnrnpm	76936
ENSMUSG00000030315	Vgll4	232334
ENSMUSG00000060675	Plaat3	225845
ENSMUSG00000007476	Lrrc8a	241296
ENSMUSG00000037958	Nsrp1	237859
ENSMUSG00000020346	Mgat1	17308
ENSMUSG00000018293	Pfn1	18643
ENSMUSG00000053559	Smagp	207818
ENSMUSG00000009681	Bcr	110279
ENSMUSG00000024998	Plce1	74055
ENSMUSG00000051043	Gprc5c	70355
ENSMUSG00000056749	Nfil3	18030
ENSMUSG00000027404	Snrpb	20638
ENSMUSG00000047547	Cltb	74325
ENSMUSG00000039883	Lrrc17	74511
ENSMUSG00000038402	Foxf2	14238
ENSMUSG00000063975	Slco1a5	108096
ENSMUSG00000067860	Zic3	22773
ENSMUSG00000024732	Ccdc86	108673
ENSMUSG00000036390	Gadd45a	13197
ENSMUSG00000042275	Pelo	105083
ENSMUSG00000032194	Kank2	235041
ENSMUSG00000002329	Mdp1	67881
ENSMUSG00000022570	Gfus	22122
ENSMUSG00000042747	Krtcap2	66059
ENSMUSG00000049044	Rapgef4	56508
ENSMUSG00000026579	F5	14067
ENSMUSG00000032667	Pon2	330260
ENSMUSG00000060538	Tmem219	68742
ENSMUSG00000045636	Mtus1	102103
ENSMUSG00000039114	Nrn1	68404
ENSMUSG00000040181	Fmo1	14261
ENSMUSG00000074207	Adh1	11522
ENSMUSG00000069919	Hba-a1	15122
ENSMUSG00000073940	Hbb-bt	101488143
ENSMUSG00000037171	Nodal	18119
ENSMUSG00000039062	Anpep	16790
ENSMUSG00000029311	Hsd17b11	114664
ENSMUSG00000004655	Aqp1	11826
ENSMUSG00000019055	Plod1	18822
ENSMUSG00000025902	Sox17	20671
ENSMUSG00000026921	Egfl7	353156
ENSMUSG00000026991	Pkp4	227937
ENSMUSG00000049807	Arhgap23	58996
ENSMUSG00000074218	Cox7a1	12865
ENSMUSG00000010047	Hyal2	15587
ENSMUSG00000022555	Dgat1	13350
ENSMUSG00000046516	Cox17	12856
ENSMUSG00000025940	Tmem70	70397
ENSMUSG00000037152	Ndufc1	66377
ENSMUSG00000030042	Pole4	66979
ENSMUSG00000074093	Svip	75744
ENSMUSG00000031373	Car5b	56078
ENSMUSG00000020607	Lratd1	105005
ENSMUSG00000046916	Myct1	68632
ENSMUSG00000040624	Plekhg1	213783
ENSMUSG00000004105	Angptl2	26360
ENSMUSG00000032125	Robo4	74144
ENSMUSG00000028755	Cda	72269
ENSMUSG00000053862	Slc51b	330962
ENSMUSG00000027215	Cd82	12521
ENSMUSG00000026879	Gsn	227753
ENSMUSG00000044734	Serpinb1a	66222
ENSMUSG00000031480	Thsd1	56229
ENSMUSG00000022108	Itm2b	16432
ENSMUSG00000050896	Rtn4rl2	269295
ENSMUSG00000068798	Rap1a	109905
ENSMUSG00000024099	Ndufv2	72900
ENSMUSG00000064341	mt-Nd1	17716
ENSMUSG00000064345	mt-Nd2	17717
ENSMUSG00000022425	Enpp2	18606
ENSMUSG00000054920	Klhl5	71778
ENSMUSG00000028618	Tmem59	56374
ENSMUSG00000000738	Spg7	234847
ENSMUSG00000050708	Ftl1	14325
ENSMUSG00000025980	Hspd1	15510
ENSMUSG00000015714	Cers2	76893
ENSMUSG00000030108	Slc6a13	14412
ENSMUSG00000006373	Pgrmc1	53328
ENSMUSG00000036103	Colec12	140792
ENSMUSG00000031775	Pllp	67801
ENSMUSG00000025577	Cbx2	12416
ENSMUSG00000028851	Nudc	18221
ENSMUSG00000025026	Add3	27360
ENSMUSG00000021025	Nfkbia	18035
ENSMUSG00000025810	Nrp1	18186
ENSMUSG00000042485	Mustn1	66175
ENSMUSG00000056313	Tcim	69068
ENSMUSG00000020585	Laptm4a	17775
ENSMUSG00000030336	Cd27	21940
ENSMUSG00000090019	Gimap1	16205
ENSMUSG00000031520	Vegfc	22341
ENSMUSG00000059013	Sh2d3c	27387
ENSMUSG00000000093	Tbx2	21385
ENSMUSG00000050234	Gja4	14612
ENSMUSG00000041624	Gucy1a2	234889
ENSMUSG00000050919	Zfp366	238803
ENSMUSG00000039682	Lap3	66988
ENSMUSG00000050730	Arhgap42	71544
ENSMUSG00000029059	Prxl2b	66469
ENSMUSG00000028603	Scp2	20280
ENSMUSG00000052562	Slc22a30	319800
ENSMUSG00000038375	Trp53inp2	68728
ENSMUSG00000026365	Cfh	12628
ENSMUSG00000033308	Dpyd	99586
ENSMUSG00000019990	Pde7b	29863
ENSMUSG00000017756	Slc12a7	20499
ENSMUSG00000030551	Nr2f2	11819
ENSMUSG00000017446	C1qtnf1	56745
ENSMUSG00000020357	Flt4	14257
ENSMUSG00000021944	Gata4	14463
ENSMUSG00000026399	Cd55	13136
ENSMUSG00000056492	Adgrf5	224792
ENSMUSG00000062960	Kdr	16542
ENSMUSG00000006386	Tek	21687
ENSMUSG00000058254	Tspan7	21912
ENSMUSG00000003420	Fcgrt	14132
ENSMUSG00000046312	Myorg	329828
ENSMUSG00000029198	Grpel1	17713
ENSMUSG00000063856	Gpx1	14775
ENSMUSG00000020153	Ndufs7	75406
ENSMUSG00000050493	Fam167b	230766
ENSMUSG00000025825	Iscu	66383
ENSMUSG00000018770	Atp5g3	228033
ENSMUSG00000031231	Cox7b	66142
ENSMUSG00000021484	Lman2	66890
ENSMUSG00000020098	Pcbd1	13180
ENSMUSG00000022551	Cyc1	66445
ENSMUSG00000001666	Ddt	13202
ENSMUSG00000029864	Gstk1	76263
ENSMUSG00000023010	Tmbim6	110213
ENSMUSG00000033427	Upb1	103149
ENSMUSG00000027367	Stard7	99138
ENSMUSG00000066150	Slc31a1	20529
ENSMUSG00000029036	Atad3a	108888
ENSMUSG00000006818	Sod2	20656
ENSMUSG00000018796	Acsl1	14081
ENSMUSG00000008393	Carhsp1	52502
ENSMUSG00000035258	Abi3bp	320712
ENSMUSG00000039304	Tnfsf10	22035
ENSMUSG00000025386	Pde6g	18588
ENSMUSG00000045087	S1pr5	94226
ENSMUSG00000064120	Mocs1	56738
ENSMUSG00000020733	Slc9a3r1	26941
ENSMUSG00000061353	Cxcl12	20315
ENSMUSG00000074272	Ceacam1	26365
ENSMUSG00000010064	Slc38a3	76257
ENSMUSG00000076441	Ass1	11898
ENSMUSG00000001642	Akr1b3	11677
ENSMUSG00000067235	H2-Q10	15007
ENSMUSG00000021928	Ebpl	68177
ENSMUSG00000030109	Slc6a12	14411
ENSMUSG00000025880	Smad7	17131
ENSMUSG00000021759	Plpp1	19012
ENSMUSG00000011263	Exoc3l2	74463
ENSMUSG00000017309	Cd300lg	52685
ENSMUSG00000010601	Apol7a	75761
ENSMUSG00000024065	Ehd3	57440
ENSMUSG00000025279	Dnase1l3	13421
ENSMUSG00000024899	Papss2	23972
ENSMUSG00000040430	Pitpnc1	71795
ENSMUSG00000032298	Neil1	72774
ENSMUSG00000015090	Ptgds	19215
ENSMUSG00000090523	Gypc	71683
ENSMUSG00000028978	Nos3	18127
ENSMUSG00000063060	Sox7	20680
ENSMUSG00000024440	Pcdh12	53601
ENSMUSG00000041378	Cldn5	12741
ENSMUSG00000027474	Ccm2l	228788
ENSMUSG00000034911	Ushbp1	234395
ENSMUSG00000036867	Smad6	17130
ENSMUSG00000042903	Foxo4	54601
ENSMUSG00000022220	Adcy4	104110
ENSMUSG00000070720	Tmem200b	623230
ENSMUSG00000003346	Abhd17a	216169
ENSMUSG00000043251	Exoc3l	277978
ENSMUSG00000008348	Ubc	22190
ENSMUSG00000044220	Nkx2-3	18089
ENSMUSG00000007872	Id3	15903
ENSMUSG00000075044	Slc22a29	236293
ENSMUSG00000041548	Hspb8	80888
ENSMUSG00000030847	Bag3	29810
ENSMUSG00000067656	Slc22a27	171405
ENSMUSG00000045092	S1pr1	13609
ENSMUSG00000021037	Ahsa1	217737
ENSMUSG00000028410	Dnaja1	15502
ENSMUSG00000039768	Dnajc11	230935
ENSMUSG00000030357	Fkbp4	14228
ENSMUSG00000033174	Mgll	23945
ENSMUSG00000023075	Akirin1	68050
ENSMUSG00000056091	St3gal5	20454
ENSMUSG00000006641	Slc5a6	330064
ENSMUSG00000025993	Slc40a1	53945
ENSMUSG00000037573	Tob1	22057
ENSMUSG00000017493	Igfbp4	16010
ENSMUSG00000037434	Slc30a1	22782
ENSMUSG00000027007	Itprid2	70599
ENSMUSG00000003746	Man1a	17155
ENSMUSG00000025584	Pde8a	18584
ENSMUSG00000029664	Tfpi2	21789
ENSMUSG00000023224	Serping1	12258
ENSMUSG00000057530	Ece1	230857
ENSMUSG00000020644	Id2	15902
ENSMUSG00000033161	Atp1a1	11928
ENSMUSG00000060802	B2m	12010
ENSMUSG00000028655	Mfsd2a	76574
ENSMUSG00000042745	Id1	15901
ENSMUSG00000053303	Slc22a26	236149
ENSMUSG00000036019	Tmtc2	278279
ENSMUSG00000026117	Zap70	22637
ENSMUSG00000025491	Ifitm1	68713
ENSMUSG00000060591	Ifitm2	80876
ENSMUSG00000043505	Gimap5	317757
ENSMUSG00000044199	S1pr4	13611
ENSMUSG00000018340	Anxa6	11749
ENSMUSG00000044317	Gpr4	319197
ENSMUSG00000004837	Grap	71520
ENSMUSG00000040592	Cd79b	15985
ENSMUSG00000017417	Plxdc1	72324
ENSMUSG00000018899	Irf1	16362
ENSMUSG00000023809	Rps6ka2	20112
ENSMUSG00000043099	Hic1	15248
ENSMUSG00000027074	Slc43a3	58207
ENSMUSG00000039167	Adgrl4	170757
ENSMUSG00000016382	Pls3	102866
ENSMUSG00000029269	Sult1b1	56362
ENSMUSG00000030724	Cd19	12478
ENSMUSG00000037872	Ackr1	13349
ENSMUSG00000009654	Oit3	18302
ENSMUSG00000030246	Ldhb	16832
ENSMUSG00000019804	Snx3	54198
ENSMUSG00000046280	She	214547
ENSMUSG00000068686	Cd59b	333883
ENSMUSG00000040283	Btnl9	237754
ENSMUSG00000045377	Tmem88	67020
ENSMUSG00000079197	Psme2	19188
ENSMUSG00000013622	Atraid	381629
ENSMUSG00000024646	Cyb5a	109672
ENSMUSG00000025355	Mmp19	58223
ENSMUSG00000020432	Tcn2	21452
ENSMUSG00000026544	Dusp23	68440
ENSMUSG00000020225	Tmbim4	68212
ENSMUSG00000064373	Selenop	20363
ENSMUSG00000003072	Atp5d	66043
ENSMUSG00000029076	Sdf4	20318
ENSMUSG00000006800	Sulf2	72043
ENSMUSG00000052921	Arhgef15	442801
ENSMUSG00000053897	Slc39a8	67547
ENSMUSG00000045930	Clec14a	66864
ENSMUSG00000024168	Tmem204	407831
ENSMUSG00000039081	Zfp503	218820
ENSMUSG00000026814	Eng	13805
ENSMUSG00000047867	Gimap6	231931
ENSMUSG00000033327	Tnxb	81877
ENSMUSG00000040732	Erg	13876
ENSMUSG00000001240	Ramp2	54409
ENSMUSG00000031871	Cdh5	12562
ENSMUSG00000034037	Fgd5	232237
ENSMUSG00000090958	Lrrc32	434215
ENSMUSG00000025666	Tmem47	192216
ENSMUSG00000031216	Stard8	236920
ENSMUSG00000029648	Flt1	14254
ENSMUSG00000041992	Rapgef5	217944
ENSMUSG00000034881	Tbxa2r	21390
ENSMUSG00000054435	Gimap4	107526
ENSMUSG00000022964	Tmem50b	77975
ENSMUSG00000055254	Ntrk2	18212
ENSMUSG00000030560	Ctsc	13032
ENSMUSG00000033470	Cysltr2	70086
ENSMUSG00000033033	Calhm2	72691
ENSMUSG00000055148	Klf2	16598
ENSMUSG00000023000	Dhh	13363
ENSMUSG00000002504	Slc9a3r2	65962
ENSMUSG00000004473	Clec11a	20256
ENSMUSG00000028005	Gucy1b1	54195
ENSMUSG00000026185	Igfbp5	16011
ENSMUSG00000042812	Foxf1	15227
ENSMUSG00000031616	Ednra	13617
ENSMUSG00000038193	Hand2	15111
ENSMUSG00000028214	Gem	14579
ENSMUSG00000043448	Gjc2	118454
ENSMUSG00000031548	Sfrp1	20377
ENSMUSG00000079105	C7	109828
ENSMUSG00000015053	Gata2	14461
ENSMUSG00000036478	Btg1	12226
ENSMUSG00000026678	Rgs5	19737
ENSMUSG00000019929	Dcn	13179
ENSMUSG00000038393	Txnip	56338
ENSMUSG00000053062	Jam2	67374
ENSMUSG00000059588	Calcrl	54598
ENSMUSG00000031636	Pdlim3	53318
ENSMUSG00000021186	Fbln5	23876
ENSMUSG00000040488	Ltbp4	108075
ENSMUSG00000044533	Rps2	16898
ENSMUSG00000071655	Ubxn1	225896
ENSMUSG00000018042	Cyb5r3	109754
ENSMUSG00000030161	Gabarapl1	57436
ENSMUSG00000026640	Plxna2	18845
ENSMUSG00000045312	Lhfpl2	218454
ENSMUSG00000009291	Pttg1ip	108705
ENSMUSG00000030339	Ltbr	17000
ENSMUSG00000022437	Samm50	68653
ENSMUSG00000062683	Atp5g2	67942
ENSMUSG00000079658	Eloc	67923
ENSMUSG00000022174	Dad1	13135
ENSMUSG00000027133	Nop10	66181
ENSMUSG00000038489	Polr2l	66491
ENSMUSG00000098470	C1rb	667277
ENSMUSG00000029655	N4bp2l2	381695
ENSMUSG00000053119	Chmp3	66700
ENSMUSG00000004980	Hnrnpa2b1	53379
ENSMUSG00000027706	Sec62	69276
ENSMUSG00000027523	Gnas	14683
ENSMUSG00000022971	Ifnar2	15976
ENSMUSG00000024747	Aldh1a7	26358
ENSMUSG00000020097	Sgpl1	20397
ENSMUSG00000027082	Tfpi	21788
ENSMUSG00000067787	Blcap	53619
ENSMUSG00000000753	Serpinf1	20317
ENSMUSG00000057666	Gapdh	14433
ENSMUSG00000029103	Lrpap1	16976
ENSMUSG00000030691	Fchsd2	207278
ENSMUSG00000048915	Efna5	13640
ENSMUSG00000066026	Dhrs3	20148
ENSMUSG00000027210	Meis2	17536
ENSMUSG00000027978	Prss12	19142
ENSMUSG00000051041	Olfml1	244198
ENSMUSG00000079037	Prnp	19122
ENSMUSG00000049687	Pheta2	338368
ENSMUSG00000052544	St6galnac3	20447
ENSMUSG00000091956	C2cd4b	75697
ENSMUSG00000024647	Cbln2	12405
ENSMUSG00000021680	Crhbp	12919
ENSMUSG00000050074	Spink8	78709
ENSMUSG00000026939	Tmem141	51875
ENSMUSG00000027346	Gpcpd1	74182
ENSMUSG00000059325	Hopx	74318
ENSMUSG00000034248	Slc25a37	67712
ENSMUSG00000027227	Sord	20322
ENSMUSG00000032788	Pdxk	216134
ENSMUSG00000016534	Lamp2	16784
ENSMUSG00000029131	Dnajb6	23950
ENSMUSG00000013663	Pten	19211
ENSMUSG00000005534	Insr	16337
ENSMUSG00000024431	Nr3c1	14815
ENSMUSG00000024238	Zeb1	21417
ENSMUSG00000034109	Golim4	73124
ENSMUSG00000064367	mt-Nd5	17721
ENSMUSG00000065947	mt-Nd4l	17720
ENSMUSG00000064351	mt-Co1	17708
ENSMUSG00000064370	mt-Cytb	17711
ENSMUSG00000027287	Snap23	20619
ENSMUSG00000020089	Ppa1	67895
ENSMUSG00000022676	Snai2	20583
ENSMUSG00000029038	Ssu72	68991
ENSMUSG00000043424	Eif3j2	100042807
ENSMUSG00000032026	Rexo2	104444
ENSMUSG00000015759	Cnih1	12793
ENSMUSG00000018446	C1qbp	12261
ENSMUSG00000021892	Sh3bp5	24056
ENSMUSG00000078812	Eif5a	276770
ENSMUSG00000018932	Map2k3	26397
ENSMUSG00000079477	Rab7	19349
ENSMUSG00000015672	Mrpl32	75398
ENSMUSG00000026187	Xrcc5	22596
ENSMUSG00000024580	Grpel2	17714
ENSMUSG00000056216	Cebpg	12611
ENSMUSG00000028798	Eif3i	54709
ENSMUSG00000032092	Mpzl2	14012
ENSMUSG00000026725	Tnn	329278
ENSMUSG00000068417	Pnp2	667034
ENSMUSG00000035161	Ints6	18130
ENSMUSG00000033863	Klf9	16601
ENSMUSG00000037003	Tns2	209039
ENSMUSG00000038415	Foxq1	15220
ENSMUSG00000044786	Zfp36	22695
ENSMUSG00000058655	Eif4b	75705
ENSMUSG00000029075	Tnfrsf4	22163
ENSMUSG00000029272	Sult1e1	20860
ENSMUSG00000057722	Lepr	16847
ENSMUSG00000024576	Csnk1a1	93687
ENSMUSG00000030102	Itpr1	16438
ENSMUSG00000038127	Ccdc50	67501
ENSMUSG00000059495	Arhgef12	69632
ENSMUSG00000048249	Crebrf	77128
ENSMUSG00000014932	Yes1	22612
ENSMUSG00000062901	Klhl24	75785
ENSMUSG00000020893	Per1	18626
ENSMUSG00000035828	Pim3	223775
ENSMUSG00000010175	Prox1	19130
ENSMUSG00000000787	Ddx3x	13205
ENSMUSG00000032050	Rdx	19684
ENSMUSG00000036822	Topors	106021
ENSMUSG00000035992	Fnip1	216742
ENSMUSG00000044447	Dock5	68813
ENSMUSG00000016128	Stard13	243362
ENSMUSG00000020849	Ywhae	22627
ENSMUSG00000039831	Arhgap29	214137
ENSMUSG00000037712	Fermt2	218952
ENSMUSG00000051177	Plcb1	18795
ENSMUSG00000028161	Ppp3ca	19055
ENSMUSG00000042626	Shc1	20416
ENSMUSG00000008575	Nfib	18028
ENSMUSG00000021756	Il6st	16195
ENSMUSG00000025085	Ablim1	226251
ENSMUSG00000028565	Nfia	18027
ENSMUSG00000029153	Ociad2	433904
ENSMUSG00000030945	Acsm2	233799
ENSMUSG00000063590	Slc22a28	434674
ENSMUSG00000018171	Vmp1	75909
ENSMUSG00000025869	Nop16	28126
ENSMUSG00000016758	Bik	12124
ENSMUSG00000048450	Msx1	17701
ENSMUSG00000022836	Mylk	107589
ENSMUSG00000022272	Myo10	17909
ENSMUSG00000065954	Tacc1	320165
ENSMUSG00000025213	Kazald1	107250
ENSMUSG00000029352	Crybb3	12962
ENSMUSG00000020390	Ube2b	22210
ENSMUSG00000037266	Rsrp1	27981
ENSMUSG00000026249	Serpine2	20720
ENSMUSG00000031681	Smad1	17125
ENSMUSG00000027832	Ptx3	19288
ENSMUSG00000060636	Rpl35a	57808
ENSMUSG00000037166	Ppp1r14a	68458
ENSMUSG00000047907	Tshz2	228911
ENSMUSG00000009406	Elk1	13712
ENSMUSG00000063450	Syne2	319565
ENSMUSG00000011958	Bnip2	12175
ENSMUSG00000034488	Edil3	13612
ENSMUSG00000027985	Lef1	16842
ENSMUSG00000019909	Fam162b	77296
ENSMUSG00000074794	Arrdc3	105171
ENSMUSG00000072294	Klf12	16597
ENSMUSG00000019726	Lyst	17101
ENSMUSG00000056608	Chd9	109151
ENSMUSG00000036452	Arhgap26	71302
ENSMUSG00000054263	Lifr	16880
ENSMUSG00000049791	Fzd4	14366
ENSMUSG00000029695	Aass	30956
ENSMUSG00000065979	Cpped1	223978
ENSMUSG00000038145	Snrk	20623
ENSMUSG00000020154	Ptprb	19263
ENSMUSG00000058806	Col13a1	12817
ENSMUSG00000037656	Slc20a2	20516
ENSMUSG00000020720	Psmd12	66997
ENSMUSG00000062070	Pgk1	18655
ENSMUSG00000041598	Cdc42ep4	56699
ENSMUSG00000031431	Tsc22d3	14605
ENSMUSG00000052040	Klf13	50794
ENSMUSG00000028517	Plpp3	67916
ENSMUSG00000078578	Ube2d3	66105
ENSMUSG00000001911	Nfix	18032
ENSMUSG00000033295	Ptprf	19268
ENSMUSG00000033965	Slc16a2	20502
ENSMUSG00000028911	Srsf4	57317
ENSMUSG00000051375	Pcdh1	75599
ENSMUSG00000023022	Lima1	65970
ENSMUSG00000024140	Epas1	13819
ENSMUSG00000026031	Cflar	12633
ENSMUSG00000032193	Ldlr	16835
ENSMUSG00000045294	Insig1	231070
ENSMUSG00000024304	Cdh2	12558
ENSMUSG00000028494	Plin2	11520
ENSMUSG00000039960	Rhou	69581
ENSMUSG00000063229	Ldha	16828
ENSMUSG00000005936	Kctd20	66989
ENSMUSG00000024395	Lims2	225341
ENSMUSG00000018417	Myo1b	17912
ENSMUSG00000025812	Pard3	93742
ENSMUSG00000044469	Tnfaip8l1	66443
ENSMUSG00000026672	Optn	71648
ENSMUSG00000029669	Tspan12	269831
ENSMUSG00000061524	Zic2	22772
ENSMUSG00000030103	Bhlhe40	20893
ENSMUSG00000037465	Klf10	21847
ENSMUSG00000024042	Sik1	17691
ENSMUSG00000028525	Pde4b	18578
ENSMUSG00000042594	Sh2b3	16923
ENSMUSG00000022575	Gsdmd	69146
ENSMUSG00000019851	Perp	64058
ENSMUSG00000031987	Egln1	112405
ENSMUSG00000021486	Prelid1	66494
ENSMUSG00000090698	Apold1	381823
ENSMUSG00000028273	Pdlim5	56376
ENSMUSG00000045658	Pid1	98496
ENSMUSG00000020368	Canx	12330
ENSMUSG00000039844	Rapgef1	107746
ENSMUSG00000042079	Hnrnpf	98758
ENSMUSG00000070934	Rraga	68441
ENSMUSG00000068523	Gng5	14707
ENSMUSG00000007891	Ctsd	13033
ENSMUSG00000064360	mt-Nd3	17718
ENSMUSG00000049299	Trappc1	245828
