## Supplementary file 4. List of the 200 hypoxia-responsive genes shown Figure 6C. for "Derivation of Genetically-Defined Murine Hepatoblastoma Cell Lines with Angiogenic Potential"

### Sheet: Sheet1
Supplementary File 4. List of the 200 hypoxia-responsive genes shown in Figure 6C.
gene_id	gene_name
ENSMUSG00000000078	Klf6
ENSMUSG00000000489	Pdgfb
ENSMUSG00000000628	Hk2
ENSMUSG00000001020	S100a4
ENSMUSG00000001891	Ugp2
ENSMUSG00000002289	Angptl4
ENSMUSG00000003031	Cdkn1b
ENSMUSG00000003271	Sult2b1
ENSMUSG00000003528	Slc25a1
ENSMUSG00000003541	Ier3
ENSMUSG00000003617	Cp
ENSMUSG00000003865	Gys1
ENSMUSG00000003955	Fam162a
ENSMUSG00000004267	Eno2
ENSMUSG00000004791	Pgf
ENSMUSG00000004892	Bcan
ENSMUSG00000005125	Ndrg1
ENSMUSG00000005413	Hmox1
ENSMUSG00000005686	Ampd3
ENSMUSG00000006494	Pdk1
ENSMUSG00000007655	Cav1
ENSMUSG00000010830	Kdelr3
ENSMUSG00000013418	B4galnt2
ENSMUSG00000014813	Stc1
ENSMUSG00000017009	Sdc4
ENSMUSG00000017390	Aldoc
ENSMUSG00000017677	Wsb1
ENSMUSG00000018500	Adora2b
ENSMUSG00000018906	P4ha2
ENSMUSG00000019850	Tnfaip3
ENSMUSG00000019916	P4ha1
ENSMUSG00000019929	Dcn
ENSMUSG00000020108	Ddit4
ENSMUSG00000020122	Egfr
ENSMUSG00000020186	Csrp2
ENSMUSG00000020277	Pfkl
ENSMUSG00000020303	Stc2
ENSMUSG00000020427	Igfbp3
ENSMUSG00000020475	Pgam2
ENSMUSG00000020766	Galk1
ENSMUSG00000020875	Hoxb9
ENSMUSG00000021196	Pfkp
ENSMUSG00000021250	Fos
ENSMUSG00000021253	Tgfb3
ENSMUSG00000021360	Gcnt2
ENSMUSG00000021591	Glrx
ENSMUSG00000021754	Map3k1
ENSMUSG00000022051	Bnip3l
ENSMUSG00000022261	Sdc2
ENSMUSG00000022443	Myh9
ENSMUSG00000022707	Gbe1
ENSMUSG00000022754	Tmem45a
ENSMUSG00000023067	Cdkn1a
ENSMUSG00000023456	Tpi1
ENSMUSG00000023951	Vegfa
ENSMUSG00000024014	Pim1
ENSMUSG00000024190	Dusp1
ENSMUSG00000024302	Dtna
ENSMUSG00000024431	Nr3c1
ENSMUSG00000024529	Lox
ENSMUSG00000024589	Nedd4l
ENSMUSG00000024924	Vldlr
ENSMUSG00000024953	Prdx5
ENSMUSG00000025025	Mxi1
ENSMUSG00000025027	Xpnpep1
ENSMUSG00000025232	Hexa
ENSMUSG00000025408	Ddit3
ENSMUSG00000025537	Phkg1
ENSMUSG00000025579	Gaa
ENSMUSG00000025743	Sdc3
ENSMUSG00000025746	Il6
ENSMUSG00000025791	Pgm2
ENSMUSG00000025959	Klf7
ENSMUSG00000026199	Ankzf1
ENSMUSG00000026335	Pam
ENSMUSG00000026413	Pkp1
ENSMUSG00000026458	Ppfia4
ENSMUSG00000026628	Atf3
ENSMUSG00000026773	Pfkfb3
ENSMUSG00000026837	Col5a1
ENSMUSG00000026864	Hspa5
ENSMUSG00000027506	Tpd52
ENSMUSG00000027954	Efna1
ENSMUSG00000027997	Casp6
ENSMUSG00000028039	Efna3
ENSMUSG00000028128	F3
ENSMUSG00000028278	Rragd
ENSMUSG00000028307	Aldob
ENSMUSG00000028494	Plin2
ENSMUSG00000028527	Ak4
ENSMUSG00000028635	Edn2
ENSMUSG00000028645	Slc2a1
ENSMUSG00000028967	Errfi1
ENSMUSG00000029135	Fosl2
ENSMUSG00000029167	Ppargc1a
ENSMUSG00000029171	Pgm1
ENSMUSG00000029322	Plac8
ENSMUSG00000029344	Tpst2
ENSMUSG00000029385	Ccng2
ENSMUSG00000029552	Tes
ENSMUSG00000030096	Slc6a6
ENSMUSG00000030103	Bhlhe40
ENSMUSG00000030695	Aldoa
ENSMUSG00000030790	Adm
ENSMUSG00000031119	Gpc4
ENSMUSG00000031375	Bgn
ENSMUSG00000031609	Sap30
ENSMUSG00000031762	Mt2
ENSMUSG00000031765	Mt1
ENSMUSG00000032035	Ets1
ENSMUSG00000032114	Slc37a4
ENSMUSG00000032231	Anxa2
ENSMUSG00000032238	Rora
ENSMUSG00000032373	Car12
ENSMUSG00000032648	Pygm
ENSMUSG00000032763	Ilvbl
ENSMUSG00000032968	Inha
ENSMUSG00000033307	Mif
ENSMUSG00000033350	Chst2
ENSMUSG00000033792	Atp7a
ENSMUSG00000033933	Vhl
ENSMUSG00000034088	Hdlbp
ENSMUSG00000034220	Gpc1
ENSMUSG00000034640	Tiparp
ENSMUSG00000034744	Nagk
ENSMUSG00000035232	Pdk3
ENSMUSG00000035274	Tpbg
ENSMUSG00000035493	Tgfbi
ENSMUSG00000035637	Grhpr
ENSMUSG00000035847	Ids
ENSMUSG00000036427	Gpi1
ENSMUSG00000036432	Siah2
ENSMUSG00000036478	Btg1
ENSMUSG00000037012	Hk1
ENSMUSG00000037411	Serpine1
ENSMUSG00000037664	Cdkn1c
ENSMUSG00000037820	Tgm2
ENSMUSG00000037936	Scarb1
ENSMUSG00000038587	Akap12
ENSMUSG00000038894	Irs2
ENSMUSG00000039191	Rbpj
ENSMUSG00000039236	Isg20
ENSMUSG00000039308	Ndst2
ENSMUSG00000039910	Cited2
ENSMUSG00000039967	Zfp292
ENSMUSG00000040128	Pnrc1
ENSMUSG00000040435	Ppp1r15a
ENSMUSG00000041237	Pklr
ENSMUSG00000042622	Maff
ENSMUSG00000044337	Ackr3
ENSMUSG00000044786	Zfp36
ENSMUSG00000045382	Cxcr4
ENSMUSG00000046223	Plaur
ENSMUSG00000047557	Lxn
ENSMUSG00000047963	Stbd1
ENSMUSG00000048756	Foxo3
ENSMUSG00000050796	B3galt6
ENSMUSG00000050965	Prkca
ENSMUSG00000051022	Hs3st1
ENSMUSG00000052684	Jun
ENSMUSG00000053470	Kdm3a
ENSMUSG00000054008	Ndst1
ENSMUSG00000055653	Gpc3
ENSMUSG00000056749	Nfil3
ENSMUSG00000056962	Jmjd6
ENSMUSG00000057329	Bcl2
ENSMUSG00000057337	Chst3
ENSMUSG00000057666	Gapdh
ENSMUSG00000060600	Eno3
ENSMUSG00000061099	Gapdhs
ENSMUSG00000061731	Ext1
ENSMUSG00000062070	Pgk1
ENSMUSG00000062901	Klhl24
ENSMUSG00000063229	Ldha
ENSMUSG00000063524	Eno1
ENSMUSG00000067279	Ppp1r3c
ENSMUSG00000068877	Selenbp2
ENSMUSG00000074657	Kif5a
