## Supplementary file 5. List of the 194 liver-specific genes shown in Figure 6E. for "Derivation of Genetically-Defined Murine Hepatoblastoma Cell Lines with Angiogenic Potential"

### Sheet: Sheet1
Supplementary File 5. List of the 194 liver-specific genes shown in Figure 6E.
gene	gene_name
ENSMUSG00000000049	Apoh
ENSMUSG00000000753	Serpinf1
ENSMUSG00000001247	Lsr
ENSMUSG00000001249	Hpn
ENSMUSG00000001666	Ddt
ENSMUSG00000001670	Tat
ENSMUSG00000002985	Apoe
ENSMUSG00000003617	Cp
ENSMUSG00000005320	Fgfr4
ENSMUSG00000005514	Por
ENSMUSG00000006373	Pgrmc1
ENSMUSG00000006522	Itih3
ENSMUSG00000008540	Mgst1
ENSMUSG00000009281	Rarres2
ENSMUSG00000010064	Slc38a3
ENSMUSG00000015083	C8g
ENSMUSG00000015224	Cyp2j9
ENSMUSG00000016194	Hsd11b1
ENSMUSG00000016534	Lamp2
ENSMUSG00000017057	Il13ra1
ENSMUSG00000017344	Vtn
ENSMUSG00000018796	Acsl1
ENSMUSG00000020017	Hal
ENSMUSG00000020098	Pcbd1
ENSMUSG00000020485	Supt4a
ENSMUSG00000020534	Shmt1
ENSMUSG00000020572	Nampt
ENSMUSG00000020609	Apob
ENSMUSG00000020884	Asgr1
ENSMUSG00000021033	Gstz1
ENSMUSG00000021048	Mthfd1
ENSMUSG00000021069	Pygl
ENSMUSG00000021091	Serpina3n
ENSMUSG00000021238	Aldh6a1
ENSMUSG00000021751	Acox2
ENSMUSG00000021765	Fst
ENSMUSG00000021794	Glud1
ENSMUSG00000021922	Itih4
ENSMUSG00000022094	Slc39a14
ENSMUSG00000022323	Hrsp12
ENSMUSG00000022533	Atp13a3
ENSMUSG00000022546	Gpt
ENSMUSG00000022766	Serpind1
ENSMUSG00000022821	Hgd
ENSMUSG00000022868	Ahsg
ENSMUSG00000022912	Pros1
ENSMUSG00000022982	Sod1
ENSMUSG00000023070	Rgn
ENSMUSG00000023921	Mut
ENSMUSG00000024039	Cbs
ENSMUSG00000024052	Lpin2
ENSMUSG00000024164	C3
ENSMUSG00000024292	Cyp4f14
ENSMUSG00000024304	Cdh2
ENSMUSG00000024386	Proc
ENSMUSG00000024507	Hsd17b4
ENSMUSG00000024646	Cyb5a
ENSMUSG00000024747	Aldh1a7
ENSMUSG00000024863	Mbl2
ENSMUSG00000024990	Rbp4
ENSMUSG00000025002	Cyp2c55
ENSMUSG00000025068	Gsto1
ENSMUSG00000025075	Habp2
ENSMUSG00000025194	Abcc2
ENSMUSG00000025289	Prdx4
ENSMUSG00000025479	Cyp2e1
ENSMUSG00000025533	Asl
ENSMUSG00000025588	Nat1
ENSMUSG00000025991	Cps1
ENSMUSG00000026170	Cyp27a1
ENSMUSG00000026180	Cxcr2
ENSMUSG00000026365	Cfh
ENSMUSG00000026405	C4bp
ENSMUSG00000026579	F5
ENSMUSG00000026715	Serpinc1
ENSMUSG00000026874	Hc
ENSMUSG00000027067	Ssrp1
ENSMUSG00000027082	Tfpi
ENSMUSG00000027187	Cat
ENSMUSG00000027199	Gatm
ENSMUSG00000027227	Sord
ENSMUSG00000027249	F2
ENSMUSG00000027690	Slc2a2
ENSMUSG00000027801	Tm4sf4
ENSMUSG00000027875	Hmgcs2
ENSMUSG00000028001	Fga
ENSMUSG00000028011	Tdo2
ENSMUSG00000028088	Fmo5
ENSMUSG00000028158	Mttp
ENSMUSG00000028223	Decr1
ENSMUSG00000028307	Aldob
ENSMUSG00000028378	Ptgr1
ENSMUSG00000028494	Plin2
ENSMUSG00000028672	Hmgcl
ENSMUSG00000029102	Hgfac
ENSMUSG00000029260	Ugt2b34
ENSMUSG00000029368	Alb
ENSMUSG00000029369	Afm
ENSMUSG00000029455	Aldh2
ENSMUSG00000029478	Ncor2
ENSMUSG00000029597	Sds
ENSMUSG00000029727	Cyp3a13
ENSMUSG00000029759	Pon3
ENSMUSG00000030513	Pcsk6
ENSMUSG00000030530	Furin
ENSMUSG00000030630	Fah
ENSMUSG00000030834	Abcc6
ENSMUSG00000030861	Acadsb
ENSMUSG00000030895	Hpx
ENSMUSG00000030935	Acsm3
ENSMUSG00000031271	Serpina7
ENSMUSG00000031594	Fgl1
ENSMUSG00000031604	Msmo1
ENSMUSG00000031722	Hp
ENSMUSG00000031980	Agt
ENSMUSG00000032018	Sc5d
ENSMUSG00000032047	Acat1
ENSMUSG00000032083	Apoa1
ENSMUSG00000032207	Lipc
ENSMUSG00000032271	Nnmt
ENSMUSG00000032374	Plod2
ENSMUSG00000032527	Pccb
ENSMUSG00000032554	Trf
ENSMUSG00000032591	Mst1
ENSMUSG00000032786	Alas1
ENSMUSG00000033022	Cdo1
ENSMUSG00000033831	Fgb
ENSMUSG00000033860	Fgg
ENSMUSG00000034926	Dhcr24
ENSMUSG00000035237	Lcat
ENSMUSG00000035811	Ugt2b35
ENSMUSG00000036138	Acaa1a
ENSMUSG00000036880	Acaa2
ENSMUSG00000036980	Taf6
ENSMUSG00000037254	Itih2
ENSMUSG00000037411	Serpine1
ENSMUSG00000037580	Gch1
ENSMUSG00000037942	Crp
ENSMUSG00000038224	Serpinf2
ENSMUSG00000038521	C1s1
ENSMUSG00000038776	Ephx1
ENSMUSG00000039196	Orm1
ENSMUSG00000039653	Baat
ENSMUSG00000040017	Saa4
ENSMUSG00000040564	Apoc1
ENSMUSG00000040618	Pck2
ENSMUSG00000040963	Asgr2
ENSMUSG00000041354	Rgl2
ENSMUSG00000041550	Serpina5
ENSMUSG00000042476	Abcb4
ENSMUSG00000044986	Tst
ENSMUSG00000045867	Cradd
ENSMUSG00000046598	Bdh1
ENSMUSG00000047631	Apof
ENSMUSG00000047638	Nr1h4
ENSMUSG00000047797	Gjb1
ENSMUSG00000049091	Sephs2
ENSMUSG00000049115	Agtr1a
ENSMUSG00000051223	Bzw1
ENSMUSG00000053460	Ggcx
ENSMUSG00000053964	Lgals4
ENSMUSG00000054422	Fabp1
ENSMUSG00000054757	Akr1c20
ENSMUSG00000055737	Ghr
ENSMUSG00000056035	Cyp3a11
ENSMUSG00000056973	Ces1d
ENSMUSG00000057465	Saa2
ENSMUSG00000058207	Serpina3k
ENSMUSG00000058952	Cfi
ENSMUSG00000059481	Plg
ENSMUSG00000060459	Kng2
ENSMUSG00000060807	Serpina6
ENSMUSG00000061740	Cyp2d22
ENSMUSG00000063558	Aox1
ENSMUSG00000064373	Sepp1
ENSMUSG00000066361	Serpina3c
ENSMUSG00000067231	Cyp2c65
ENSMUSG00000070704	Ugt2b36
ENSMUSG00000071178	Serpina1b
ENSMUSG00000072115	Ang
ENSMUSG00000072849	Serpina1e
ENSMUSG00000073418	C4b
ENSMUSG00000074115	Saa1
ENSMUSG00000074179	Gm10639
ENSMUSG00000074183	Gsta1
ENSMUSG00000074207	Adh1
ENSMUSG00000074604	Mgst2
ENSMUSG00000076441	Ass1
ENSMUSG00000078676	Casc3
ENSMUSG00000079012	Serpina3m
ENSMUSG00000090175	Ugt1a9
ENSMUSG00000090231	Cfb
ENSMUSG00000094936	Rbm4
ENSMUSG00000098470	C1rb
